# Trade-offs between photosynthetic capacity, mesophyll conductance stability and leaf anatomy shape heat and water deficit resilience in *Gossypium*

**DOI:** 10.64898/2026.02.26.708164

**Authors:** Demi Sargent, Warren Conaty, Kelly Chapman, Garima Dubey, Laurel George, Sue Lindsay, Richard Wuhrer, Susanne von Caemmerer, John Evans, Robert Sharwood

**Affiliations:** Hawkesbury Institute for the Environment, Western Sydney University, Richmond, NSW 2753, Australia; CSIRO Agriculture and Food, Narrabri, NSW 2390, Australia; Global Centre for Land-Based Innovation, Hawkesbury Campus, Western Sydney University, Richmond, NSW 2753, Australia; Research School of Biology, Australian National University, Linnaeus Way, Canberra, ACT 2601, Australia; Advanced Materials Characterisation Facility (AMCF), Western Sydney University, Parramatta, NSW 2116, Australia; Macquarie Analytical and Fabrication Facility (MAFF), Macquarie University, Macquarie Park, NSW 2109, Australia

**Keywords:** CO_2_ diffusion, CO_2_-fixation, cotton, drought stress, *Gossypium*, heat stress, mesophyll conductance, photosynthesis

## Abstract

- Mesophyll conductance (*g*_m_) governs CO_2_ diffusion to Rubisco and is a key determinant of photosynthetic performance, yet the mechanisms underlying its sensitivity to heat and water stress remain unresolved.
- We quantified *g*_m_ temperature responses across diverse *Gossypium* species and examined anatomical drivers of *g*_m_ plasticity in cultivated cotton (*G. hirsutum*) and the wild Australian species *G. bickii* under elevated temperature and soil water deficit.
- Species exhibited contrasting *g*_m_ strategies: *G. hirsutum* exhibited high *g*_m_ and carbon assimilation near thermal optima but showed greater sensitivity under combined heat and water deficit, whereas *G. bickii* maintained comparatively stable *g*_m_ and photosynthesis across stress conditions.
- Under water deficit, structural adjustments in *G. hirsutum* (increased leaf porosity, cell wall thickness and mesophyll surface exposure to intercellular airspaces) were insufficient to sustain *g*_m_, suggesting that liquid-phase resistances impose dominant constraints on CO_2_ diffusion under extreme climatic stress.
- These results identify *g*_m_ as a dynamic, multi-component trait and a key physiological vulnerability in cotton, shaped by coordinated anatomical characteristics and potentially cell wall properties and membrane-associated processes, with major implications for mechanistic photosynthesis modelling and improving climate resilience in cotton and other C_3_ species.
