## Supplementary Data_Raw Water Deficit x Elevated Temperature Experiment Data for "Trade-offs between photosynthetic capacity, mesophyll conductance stability and leaf anatomy shape heat and water deficit resilience in *Gossypium*"

### Sheet: Sheet1
Plant ID	Treatment ID	Temp	Water	Species	Biol Rep	Tech Rep	Rep	Photo	Cond	WUEi	Ci	Trmmol	VpdL	CTleaf	Ci/Ca	gm(mol m-2 s-1 bar-1)	gm(mol m-2 s-1 Pa-1)	A/gm Pa	A/gsc Pa
CT_WD_71_1	CT_WD_71	CT	WD	71	1	1	1	25.4028	0.227784	111.521	177.139	5.88719	2.55561	32.9562	0.465983	0.39285	3.8896	6.53095	18.0218
CT_WD_71_1	CT_WD_71	CT	WD	71	1	2	2	22.7893	0.190629	119.548	164.515	5.32337	2.73051	33.0251	0.433344	0.379943	3.76182	6.05805	19.3189
CT_WD_71_1	CT_WD_71	CT	WD	71	1	3	3	21.7807	0.178329	122.137	160.558	5.11673	2.79495	33.0575	0.423023	0.349112	3.45655	6.30127	19.7374
CT_WD_71_1	CT_WD_71	CT	WD	71	1	4	4	25.4025	0.227224	111.795	176.589	5.87487	2.55631	32.9443	0.464687	0.345606	3.42184	7.42364	18.0661
CT_WD_71_1	CT_WD_71	CT	WD	71	1	5	5	24.9355	0.219705	113.495	173.979	5.77097	2.59117	32.9708	0.457825	0.318266	3.15114	7.91316	18.3408
CT_WD_71_2	CT_WD_71	CT	WD	71	2	1	6	35.3019	0.357543	98.7346	193.875	7.6551	2.20241	33.1201	0.510514	0.627322	6.21111	5.68366	15.9555
CT_WD_71_2	CT_WD_71	CT	WD	71	2	2	7	37.0181	0.392655	94.2764	200.636	7.9614	2.10801	33.083	0.528176	0.612324	6.06262	6.10596	15.2351
CT_WD_71_2	CT_WD_71	CT	WD	71	2	3	8	34.1881	0.334244	102.285	188.522	7.43982	2.27339	33.1643	0.49636	0.605367	5.99373	5.70397	16.5292
CT_WD_71_2	CT_WD_71	CT	WD	71	2	4	9	37.5812	0.403824	93.0633	202.466	8.03265	2.07504	33.0385	0.532957	0.604821	5.98832	6.27575	15.039
CT_WD_71_2	CT_WD_71	CT	WD	71	2	5	10	36.7719	0.389735	94.3511	200.682	7.90825	2.10804	33.0341	0.528229	0.569495	5.63857	6.5215	15.2471
CT_WD_71_3	CT_WD_71	CT	WD	71	3	1	11	40.8067	0.414387	98.4748	192.736	7.88397	1.98439	32.7511	0.507489	0.674579	6.679	6.1097	15.9135
CT_WD_71_3	CT_WD_71	CT	WD	71	3	2	12	38.9422	0.373242	104.335	183.913	7.58261	2.09299	32.8568	0.484201	0.616628	6.10523	6.3785	16.8605
CT_WD_71_3	CT_WD_71	CT	WD	71	3	3	13	36.3589	0.32359	112.361	171.529	7.14147	2.23936	32.9837	0.451958	0.610515	6.0447	6.01499	18.1575
CT_WD_71_3	CT_WD_71	CT	WD	71	3	4	14	39.6238	0.387601	102.229	186.992	7.69048	2.05334	32.816	0.492449	0.603482	5.97507	6.63153	16.5201
CT_WD_71_3	CT_WD_71	CT	WD	71	3	5	15	38.2649	0.358314	106.792	180.108	7.45128	2.13261	32.9035	0.474276	0.562762	5.5719	6.86747	17.2575
CT_WD_71_7	CT_WD_71	CT	WD	71	4	1	16	43.5565	0.422453	103.104	184.588	7.60058	1.88138	32.5672	0.486113	0.6103	6.04257	7.20828	16.6616
CT_WD_71_7	CT_WD_71	CT	WD	71	4	2	17	42.9573	0.412362	104.174	183.277	7.53056	1.90405	32.5822	0.482399	0.578977	5.73245	7.49371	16.8345
CT_WD_71_7	CT_WD_71	CT	WD	71	4	3	18	41.5496	0.384534	108.052	176.987	7.33242	1.97183	32.6364	0.466511	0.578743	5.73012	7.25109	17.4612
CT_WD_71_7	CT_WD_71	CT	WD	71	4	4	19	40.5207	0.37147	109.082	175.989	7.20718	1.9989	32.6152	0.463546	0.562642	5.57072	7.27388	17.6276
CT_WD_71_7	CT_WD_71	CT	WD	71	4	5	20	38.4691	0.339328	113.368	169.695	6.95548	2.09149	32.7054	0.447071	0.545036	5.3964	7.12867	18.3203
CT_WD_71_8	CT_WD_71	CT	WD	71	5	1	21	39.7869	0.392509	101.366	189.104	7.52223	1.98918	32.8284	0.497323	0.52112	5.1596	7.71123	16.3807
CT_WD_71_8	CT_WD_71	CT	WD	71	5	2	22	39.0287	0.370308	105.395	182.244	7.32792	2.04042	32.8258	0.480107	0.479368	4.74622	8.2231	17.0318
CT_WD_71_8	CT_WD_71	CT	WD	71	5	3	23	39.6141	0.38334	103.339	185.438	7.42536	2.00515	32.7937	0.488432	0.465677	4.61066	8.59184	16.6996
CT_WD_71_8	CT_WD_71	CT	WD	71	5	4	24	39.9429	0.392086	101.873	187.865	7.47722	1.97954	32.7539	0.494623	0.449482	4.45032	8.9753	16.4627
CT_WD_71_8	CT_WD_71	CT	WD	71	5	5	25	37.0093	0.334328	110.698	174.426	7.0096	2.13858	32.868	0.459469	0.449261	4.44813	8.3202	17.8887
CT_WD_71_9	CT_WD_71	CT	WD	71	6	1	26
CT_WD_71_9	CT_WD_71	CT	WD	71	6	2	27
CT_WD_71_9	CT_WD_71	CT	WD	71	6	3	28
CT_WD_71_9	CT_WD_71	CT	WD	71	6	4	29
CT_WD_71_9	CT_WD_71	CT	WD	71	6	5	30
CT_WD_BIC_1	CT_WD_BI	CT	WD	BIC	1	1	1	40.782	0.472267	86.3537	212.609	8.41828	1.89828	32.7785	0.559345	0.773511	7.65853	5.32505	13.9548
CT_WD_BIC_1	CT_WD_BI	CT	WD	BIC	1	2	2	40.6588	0.466709	87.118	211.354	8.36857	1.90656	32.761	0.556146	0.772013	7.6437	5.31925	14.0783
CT_WD_BIC_1	CT_WD_BI	CT	WD	BIC	1	3	3	40.2853	0.457845	87.9888	209.974	8.29193	1.92088	32.7397	0.552686	0.742614	7.35261	5.47904	14.219
CT_WD_BIC_1	CT_WD_BI	CT	WD	BIC	1	4	4	39.9433	0.450833	88.5989	209.282	8.25347	1.93743	32.7609	0.550576	0.733892	7.26626	5.49709	14.3176
CT_WD_BIC_1	CT_WD_BI	CT	WD	BIC	1	5	5	40.5267	0.467181	86.7474	211.906	8.34599	1.90004	32.7182	0.557793	0.72405	7.16881	5.6532	14.0184
CT_WD_BIC_2	CT_WD_BI	CT	WD	BIC	2	1	6
CT_WD_BIC_2	CT_WD_BI	CT	WD	BIC	2	2	7
CT_WD_BIC_2	CT_WD_BI	CT	WD	BIC	2	3	8
CT_WD_BIC_2	CT_WD_BI	CT	WD	BIC	2	4	9
CT_WD_BIC_2	CT_WD_BI	CT	WD	BIC	2	5	10
CT_WD_BIC_3	CT_WD_BI	CT	WD	BIC	3	1	11
CT_WD_BIC_3	CT_WD_BI	CT	WD	BIC	3	2	12
CT_WD_BIC_3	CT_WD_BI	CT	WD	BIC	3	3	13
CT_WD_BIC_3	CT_WD_BI	CT	WD	BIC	3	4	14
CT_WD_BIC_3	CT_WD_BI	CT	WD	BIC	3	5	15
CT_WD_BIC_4	CT_WD_BI	CT	WD	BIC	4	1	16	40.0171	0.45872	87.2363	211.605	7.92481	1.82386	32.6618	0.557161	0.522961	5.17783	7.72854	14.0974
CT_WD_BIC_4	CT_WD_BI	CT	WD	BIC	4	2	17	41.6915	0.513472	81.1953	221.006	8.2551	1.72402	32.6146	0.581662	0.502385	4.97411	8.3817	13.1212
CT_WD_BIC_4	CT_WD_BI	CT	WD	BIC	4	3	18	37.226	0.389792	95.5023	198.968	7.43299	1.97274	32.7248	0.524161	0.49789	4.9296	7.55153	15.4332
CT_WD_BIC_4	CT_WD_BI	CT	WD	BIC	4	4	19	39.2408	0.438647	89.4588	208.121	7.78892	1.86372	32.6723	0.548209	0.477714	4.72984	8.29644	14.4565
CT_WD_BIC_4	CT_WD_BI	CT	WD	BIC	4	5	20	35.7838	0.359892	99.4292	192.783	7.19223	2.04908	32.7676	0.5083	0.468459	4.63821	7.715	16.0678
CT_WD_BIC_5	CT_WD_BI	CT	WD	BIC	5	1	21	43.788	0.516158	84.8345	214.432	8.44905	1.76076	32.9133	0.563864	0.718315	7.11203	6.15689	13.7093
CT_WD_BIC_5	CT_WD_BI	CT	WD	BIC	5	2	22	42.3013	0.472635	89.5008	207.193	8.26078	1.85534	33.0943	0.544982	0.698643	6.91726	6.11532	14.4633
CT_WD_BIC_5	CT_WD_BI	CT	WD	BIC	5	3	23	44.8492	0.5443	82.3979	217.941	8.57583	1.70899	32.8366	0.573244	0.626951	6.20743	7.22509	13.3155
CT_WD_BIC_5	CT_WD_BI	CT	WD	BIC	5	4	24	45.1634	0.542851	83.1967	216.752	8.56561	1.71091	32.8329	0.569762	0.610727	6.0468	7.46898	13.4446
CT_WD_BIC_5	CT_WD_BI	CT	WD	BIC	5	5	25	43.2679	0.499428	86.6349	211.559	8.3593	1.79148	32.9522	0.556495	0.609443	6.03409	7.17058	14.0002
CT_WD_BIC_6	CT_WD_BI	CT	WD	BIC	6	1	26	37.1158	0.413409	89.78	208.28	7.93842	2.00511	32.9623	0.548111	0.825398	8.17226	4.54169	14.5085
CT_WD_BIC_6	CT_WD_BI	CT	WD	BIC	6	2	27	36.6654	0.393963	93.0681	203.053	7.79264	2.05377	32.9953	0.534391	0.787563	7.79765	4.70211	15.0398
CT_WD_BIC_6	CT_WD_BI	CT	WD	BIC	6	3	28	37.3384	0.423615	88.1424	210.693	8.00377	1.9791	32.9335	0.55475	0.746673	7.39281	5.05064	14.2438
CT_WD_BIC_6	CT_WD_BI	CT	WD	BIC	6	4	29	37.5034	0.432422	86.7287	212.908	8.06124	1.95775	32.9122	0.560644	0.74435	7.36981	5.08879	14.0154
CT_WD_BIC_6	CT_WD_BI	CT	WD	BIC	6	5	30	36.4078	0.382586	95.1623	199.553	7.69992	2.08263	33.0072	0.525445	0.703105	6.96143	5.22992	15.3782
CT_WW_71_1	CT_WW_71	CT	WW	71	1	1	1	33.3974	0.637499	52.3882	271.123	9.3368	1.61722	32.2932	0.713196	0.860271	8.51753	3.92102	8.46593
CT_WW_71_1	CT_WW_71	CT	WW	71	1	2	2	33.3136	0.59535	55.9564	264.773	9.17092	1.68106	32.3563	0.697245	0.782874	7.75123	4.29785	9.04255
CT_WW_71_1	CT_WW_71	CT	WW	71	1	3	3	33.3558	0.639537	52.1561	271.509	9.33841	1.61347	32.2791	0.714255	0.775789	7.68108	4.34259	8.42842
CT_WW_71_1	CT_WW_71	CT	WW	71	1	4	4	33.4817	0.629615	53.178	269.711	9.33675	1.63404	32.3453	0.709542	0.705615	6.98628	4.79249	8.59357
CT_WW_71_1	CT_WW_71	CT	WW	71	1	5	5	33.496	0.635136	52.7382	270.391	9.34777	1.62428	32.3285	0.711452	0.633238	6.26969	5.34253	8.5225
CT_WW_71_2	CT_WW_71	CT	WW	71	2	1	6	37.3397	0.427605	87.3228	211.996	8.09535	1.96299	32.3286	0.558113	0.512257	5.07185	7.36214	14.1114
CT_WW_71_2	CT_WW_71	CT	WW	71	2	2	7	34.1321	0.357204	95.5536	199.367	7.39492	2.10301	32.1565	0.525571	0.507771	5.02744	6.78917	15.4415
CT_WW_71_2	CT_WW_71	CT	WW	71	2	3	8	30.8117	0.308188	99.9769	193.27	6.96819	2.26317	32.3254	0.509386	0.483885	4.79094	6.43124	16.1563
CT_WW_71_2	CT_WW_71	CT	WW	71	2	4	9	35.9826	0.394306	91.2554	206.11	7.73579	2.01484	32.1671	0.54273	0.463	4.58416	7.84933	14.7469
CT_WW_71_2	CT_WW_71	CT	WW	71	2	5	10	27.4027	0.262741	104.295	187.047	6.50056	2.44118	32.515	0.493223	0.40641	4.02387	6.81004	16.8541
CT_WW_71_3	CT_WW_71	CT	WW	71	3	1	11	38.3376	0.422696	90.6978	205.931	8.31008	2.03375	32.7923	0.542023	0.667315	6.60708	5.80251	14.6568
CT_WW_71_3	CT_WW_71	CT	WW	71	3	2	12	38.8543	0.435621	89.1929	208.156	8.37189	1.99581	32.7192	0.548016	0.66167	6.55119	5.93088	14.4136
CT_WW_71_3	CT_WW_71	CT	WW	71	3	3	13	35.6804	0.358379	99.5605	192.282	7.70788	2.18323	32.7562	0.506411	0.634773	6.28488	5.67718	16.089
CT_WW_71_3	CT_WW_71	CT	WW	71	3	4	14	37.6334	0.397468	94.6829	199.658	8.07021	2.08561	32.7574	0.525629	0.625552	6.19358	6.07619	15.3008
CT_WW_71_3	CT_WW_71	CT	WW	71	3	5	15	37.9238	0.408096	92.9285	202.31	8.12426	2.05155	32.6863	0.532815	0.598879	5.92949	6.39578	15.0173
CT_WW_71_4	CT_WW_71	CT	WW	71	4	1	16	39.6512	0.421244	94.1288	199.562	8.55013	2.11247	33.3736	0.525302	0.761199	7.53662	5.26114	15.2112
CT_WW_71_4	CT_WW_71	CT	WW	71	4	2	17	40.031	0.433053	92.439	202.373	8.6316	2.08153	33.3404	0.53244	0.752725	7.45272	5.37133	14.9381
CT_WW_71_4	CT_WW_71	CT	WW	71	4	3	18	40.7215	0.454374	89.6212	206.547	8.76126	2.02672	33.2694	0.543731	0.68324	6.76475	6.01966	14.4828
CT_WW_71_4	CT_WW_71	CT	WW	71	4	4	19	40.294	0.441196	91.329	203.896	8.6747	2.05862	33.302	0.536762	0.661331	6.54783	6.1538	14.7588
CT_WW_71_4	CT_WW_71	CT	WW	71	4	5	20	38.5307	0.394511	97.6671	193.929	8.35355	2.18642	33.4496	0.510802	0.654337	6.47859	5.9474	15.783
CT_WW_71_5	CT_WW_71	CT	WW	71	5	1	21	47.4655	0.701722	67.6415	240.373	9.42874	1.50797	31.9722	0.633276	1.19493	11.831	4.01196	10.9309
CT_WW_71_5	CT_WW_71	CT	WW	71	5	2	22	50.4564	0.936817	53.8595	262.39	10.2407	1.30627	32.0138	0.690298	1.11614	11.0509	4.56583	8.70369
CT_WW_71_5	CT_WW_71	CT	WW	71	5	3	23	50.2398	0.885974	56.7057	257.592	10.0432	1.3368	31.9353	0.678085	1.11294	11.0192	4.55927	9.16364
CT_WW_71_5	CT_WW_71	CT	WW	71	5	4	24	50.4111	0.954894	52.7923	264.139	10.2566	1.28989	31.9711	0.695004	1.0764	10.6574	4.73014	8.53124
CT_WW_71_5	CT_WW_71	CT	WW	71	5	5	25	48.4303	0.739332	65.5055	243.743	9.56979	1.46764	31.9562	0.641749	1.07589	10.6524	4.54642	10.5857
CT_WW_71_6	CT_WW_71	CT	WW	71	6	1	26	36.4022	0.626372	58.116	260.286	9.47399	1.67295	32.7178	0.684886	0.86288	8.54337	4.26087	9.39154
CT_WW_71_6	CT_WW_71	CT	WW	71	6	2	27	35.9973	0.59301	60.7026	256.055	9.29701	1.71806	32.7181	0.673923	0.860664	8.52142	4.22432	9.80954
CT_WW_71_6	CT_WW_71	CT	WW	71	6	3	28	36.5964	0.627375	58.3326	259.679	9.52171	1.67855	32.7809	0.683546	0.820964	8.12836	4.50231	9.42655
CT_WW_71_6	CT_WW_71	CT	WW	71	6	4	29	36.0608	0.593761	60.7329	256.154	9.30929	1.71831	32.7294	0.673856	0.806716	7.98729	4.51478	9.81444
CT_WW_71_6	CT_WW_71	CT	WW	71	6	5	30	35.7773	0.541268	66.0991	246.774	9.14995	1.82381	32.9452	0.650012	0.784208	7.76443	4.60785	10.6816
CT_WW_BIC_1	CT_WW_BI	CT	WW	BIC	1	1	1	40.0366	0.644234	62.1461	252.97	8.98948	1.54213	31.6556	0.665434	0.685228	6.78443	5.90125	10.0428
CT_WW_BIC_1	CT_WW_BI	CT	WW	BIC	1	2	2	40.3405	0.614153	65.6848	246.921	8.89492	1.58703	31.7302	0.649644	0.656707	6.50205	6.20428	10.6147
CT_WW_BIC_1	CT_WW_BI	CT	WW	BIC	1	3	3	39.3421	0.503928	78.0709	226.426	8.31963	1.7526	31.7804	0.596585	0.650756	6.44313	6.10606	12.6163
CT_WW_BIC_1	CT_WW_BI	CT	WW	BIC	1	4	4	39.8083	0.666956	59.6865	257.048	9.06483	1.51181	31.6155	0.676317	0.647827	6.41413	6.20634	9.64534
CT_WW_BIC_1	CT_WW_BI	CT	WW	BIC	1	5	5	40.0119	0.537931	74.3811	232.597	8.50587	1.69531	31.7443	0.612237	0.611258	6.05205	6.61129	12.02
CT_WW_BIC_2	CT_WW_BI	CT	WW	BIC	2	1	6	36.6105	0.740353	49.45	274.693	9.68131	1.48519	32.1718	0.723163	0.974975	9.65322	3.79256	7.99112
CT_WW_BIC_2	CT_WW_BI	CT	WW	BIC	2	2	7	37.7704	0.816796	46.2421	279.787	9.90518	1.40627	32.0983	0.736337	0.951571	9.42149	4.00896	7.47272
CT_WW_BIC_2	CT_WW_BI	CT	WW	BIC	2	3	8	37.709	0.810208	46.5424	279.422	9.87766	1.41147	32.0891	0.735159	0.947234	9.37855	4.02077	7.52124
CT_WW_BIC_2	CT_WW_BI	CT	WW	BIC	2	4	9	37.8245	0.802219	47.1499	278.254	9.85729	1.41952	32.101	0.732295	0.877572	8.68883	4.35323	7.61942
CT_WW_BIC_2	CT_WW_BI	CT	WW	BIC	2	5	10	37.4722	0.782509	47.8872	277.102	9.79754	1.4387	32.1152	0.729347	0.798927	7.91017	4.73722	7.73858
CT_WW_BIC_3	CT_WW_BI	CT	WW	BIC	3	1	11	40.725	0.608649	66.9104	244.319	9.20559	1.66604	32.4198	0.643011	0.927473	9.1829	4.43487	10.8127
CT_WW_BIC_3	CT_WW_BI	CT	WW	BIC	3	2	12	41.2118	0.681533	60.4692	254.786	9.53172	1.57227	32.3908	0.670528	0.906958	8.97979	4.5894	9.77183
CT_WW_BIC_3	CT_WW_BI	CT	WW	BIC	3	3	13	41.0245	0.651702	62.9498	250.877	9.39969	1.608	32.3924	0.660033	0.887285	8.785	4.66984	10.1727
CT_WW_BIC_3	CT_WW_BI	CT	WW	BIC	3	4	14	41.218	0.69629	59.1967	256.807	9.59299	1.55553	32.3915	0.675993	0.884037	8.75284	4.7091	9.56618
CT_WW_BIC_3	CT_WW_BI	CT	WW	BIC	3	5	15	41.2505	0.688877	59.8807	255.661	9.56271	1.56387	32.3913	0.672982	0.846387	8.38007	4.92245	9.67672
CT_WW_BIC_4	CT_WW_BI	CT	WW	BIC	4	1	16	34.456	0.667277	51.6367	271.763	9.64822	1.60851	32.5546	0.715053	1.03651	10.2624	3.35748	8.3445
CT_WW_BIC_4	CT_WW_BI	CT	WW	BIC	4	2	17	34.9288	0.63175	55.289	265.406	9.54095	1.66322	32.6469	0.698435	1.00917	9.99178	3.49576	8.9347
CT_WW_BIC_4	CT_WW_BI	CT	WW	BIC	4	3	18	35.4472	0.73475	48.2438	277.116	9.83639	1.51788	32.4404	0.729248	0.958892	9.49398	3.73365	7.7962
CT_WW_BIC_4	CT_WW_BI	CT	WW	BIC	4	4	19	35.2503	0.579318	60.848	255.967	9.32379	1.74614	32.7383	0.673693	0.957903	9.48418	3.71675	9.83303
CT_WW_BIC_4	CT_WW_BI	CT	WW	BIC	4	5	20	34.6775	0.652623	53.1356	269.186	9.61316	1.63184	32.6048	0.708221	0.935102	9.25843	3.7455	8.58671
CT_WW_BIC_5	CT_WW_BI	CT	WW	BIC	5	1	21	40.0778	0.446605	89.7388	206.435	8.37742	1.95609	32.589	0.544218	0.818738	8.10631	4.94402	14.5018
CT_WW_BIC_5	CT_WW_BI	CT	WW	BIC	5	2	22	42.1087	0.598389	70.37	238.343	9.10133	1.65808	32.2043	0.627002	0.791229	7.83395	5.37516	11.3718
CT_WW_BIC_5	CT_WW_BI	CT	WW	BIC	5	3	23	41.7335	0.573885	72.721	234.286	9.01754	1.70098	32.2774	0.616823	0.771733	7.64092	5.46184	11.7517
CT_WW_BIC_5	CT_WW_BI	CT	WW	BIC	5	4	24	40.5848	0.481626	84.2663	215.633	8.5781	1.87682	32.4982	0.567825	0.738862	7.31547	5.54781	13.6174
CT_WW_BIC_5	CT_WW_BI	CT	WW	BIC	5	5	25	35.0457	0.328206	106.78	180.124	7.46941	2.28929	32.9105	0.475178	0.691866	6.85016	5.11604	17.2556
CT_WW_BIC_6	CT_WW_BI	CT	WW	BIC	6	1	26	35.6138	0.431381	82.5576	220.325	8.17677	1.96781	32.4361	0.579983	0.597635	5.91718	6.01871	13.3413
CT_WW_BIC_6	CT_WW_BI	CT	WW	BIC	6	2	27	35.5928	0.432155	82.3611	220.241	8.36	2.00691	32.7478	0.580066	0.595735	5.89836	6.03435	13.3096
CT_WW_BIC_6	CT_WW_BI	CT	WW	BIC	6	3	28	29.8351	0.294366	101.354	190.67	7.10994	2.40295	32.9605	0.502798	0.593225	5.87351	5.0796	16.3788
CT_WW_BIC_6	CT_WW_BI	CT	WW	BIC	6	4	29	32.8942	0.359331	91.5429	206.087	7.7026	2.17561	32.7183	0.542971	0.57537	5.69674	5.77423	14.7933
CT_WW_BIC_6	CT_WW_BI	CT	WW	BIC	6	5	30	35.2814	0.418396	84.3253	217.479	8.08137	1.99653	32.4448	0.572595	0.547016	5.416	6.5143	13.627
ET_WD_71_2	ET_WD_71	ET	WD	71	1	1	1	28.891	0.235189	122.841	153.133	8.57307	3.55231	38.5027	0.402691	0.740117	7.32789	3.9426	19.8512
ET_WD_71_2	ET_WD_71	ET	WD	71	1	2	2	30.2131	0.2495	121.095	155.475	8.76818	3.44158	38.343	0.409158	0.661146	6.546	4.6155	19.5689
ET_WD_71_2	ET_WD_71	ET	WD	71	1	3	3	30.1247	0.249647	120.669	156.21	8.78899	3.4473	38.3732	0.411022	0.637547	6.31234	4.77235	19.5001
ET_WD_71_2	ET_WD_71	ET	WD	71	1	4	4	23.8055	0.17536	135.752	133.516	7.40543	4.03735	38.9512	0.35091	0.58693	5.81119	4.09649	21.9374
ET_WD_71_2	ET_WD_71	ET	WD	71	1	5	5	27.8853	0.222683	125.224	149.523	8.3482	3.63913	38.5704	0.393181	0.556831	5.51318	5.05794	20.2362
ET_WD_71_3	ET_WD_71	ET	WD	71	2	1	6	40.3583	0.380075	106.185	176.852	10.3941	2.79122	37.7712	0.465656	1.15946	11.4798	3.51559	17.1595
ET_WD_71_3	ET_WD_71	ET	WD	71	2	2	7	39.3101	0.366224	107.339	175.809	10.2192	2.83628	37.7666	0.462291	1.00385	9.93909	3.95509	17.346
ET_WD_71_3	ET_WD_71	ET	WD	71	2	3	8	40.2676	0.380662	105.783	177.909	10.3933	2.78718	37.7609	0.467965	0.99235	9.82525	4.09838	17.0945
ET_WD_71_3	ET_WD_71	ET	WD	71	2	4	9	39.4613	0.363506	108.557	173.062	10.1946	2.84869	37.787	0.455969	0.919369	9.10267	4.33514	17.5429
ET_WD_71_3	ET_WD_71	ET	WD	71	2	5	10	38.8982	0.354904	109.602	171.652	10.0772	2.87717	37.7801	0.452141	0.91308	9.0404	4.3027	17.7117
ET_WD_71_4	ET_WD_71	ET	WD	71	3	1	11	38.3877	0.399232	96.1538	193.377	11.0328	2.83932	38.1279	0.508966	0.848762	8.40358	4.56801	15.5384
ET_WD_71_4	ET_WD_71	ET	WD	71	3	2	12	32.5961	0.304773	106.952	178.347	9.98695	3.27083	38.5434	0.467844	0.805735	7.97757	4.08596	17.2835
ET_WD_71_4	ET_WD_71	ET	WD	71	3	3	13	38.355	0.40181	95.4557	194.543	11.0723	2.83318	38.1417	0.51199	0.771251	7.63615	5.02282	15.4256
ET_WD_71_4	ET_WD_71	ET	WD	71	3	4	14	36.3624	0.371768	97.8093	191.681	10.7851	2.95563	38.2661	0.503782	0.746755	7.39361	4.91808	15.806
ET_WD_71_4	ET_WD_71	ET	WD	71	3	5	15	27.0816	0.224587	120.584	157.853	8.50509	3.68674	38.8869	0.413996	0.658903	6.5238	4.1512	19.4864
ET_WD_71_7	ET_WD_71	ET	WD	71	4	1	16	17.4598	0.135219	129.122	145.588	5.90536	4.14473	38.1748	0.383421	0.384327	3.80522	4.58838	20.8661
ET_WD_71_7	ET_WD_71	ET	WD	71	4	2	17	17.2387	0.134374	128.289	147.059	5.90277	4.16779	38.2404	0.387093	0.380617	3.76849	4.57442	20.7315
ET_WD_71_7	ET_WD_71	ET	WD	71	4	3	18	16.959	0.132232	128.252	147.175	5.83983	4.18766	38.2435	0.387379	0.326445	3.23213	5.24701	20.7255
ET_WD_71_7	ET_WD_71	ET	WD	71	4	4	19	17.5908	0.136362	129	146.115	5.93263	4.13039	38.158	0.384444	0.312458	3.09364	5.6861	20.8465
ET_WD_71_7	ET_WD_71	ET	WD	71	4	5	20	16.9854	0.131632	129.037	146.197	5.83399	4.2012	38.2796	0.38447	0.303998	3.00988	5.6432	20.8523
ET_WD_71_8	ET_WD_71	ET	WD	71	5	1	21	35.1113	0.368626	95.2491	195.561	10.5255	2.9043	38.1982	0.515322	0.849256	8.40847	4.17571	15.3923
ET_WD_71_8	ET_WD_71	ET	WD	71	5	2	22	36.2267	0.395064	91.6984	201.839	10.828	2.80925	38.1543	0.530713	0.790958	7.83127	4.62591	14.8185
ET_WD_71_8	ET_WD_71	ET	WD	71	5	3	23	33.7788	0.344716	97.9903	190.995	10.2416	3.00053	38.2585	0.503904	0.776305	7.68619	4.39474	15.8352
ET_WD_71_8	ET_WD_71	ET	WD	71	5	4	24	36.6484	0.400583	91.4876	201.973	10.8768	2.78779	38.132	0.531221	0.761932	7.54388	4.85802	14.7844
ET_WD_71_8	ET_WD_71	ET	WD	71	5	5	25	36.0459	0.383777	93.924	197.635	10.6876	2.84542	38.1553	0.52057	0.673288	6.66622	5.40725	15.1781
ET_WD_71_9	ET_WD_71	ET	WD	71	6	1	26
ET_WD_71_9	ET_WD_71	ET	WD	71	6	2	27
ET_WD_71_9	ET_WD_71	ET	WD	71	6	3	28
ET_WD_71_9	ET_WD_71	ET	WD	71	6	4	29
ET_WD_71_9	ET_WD_71	ET	WD	71	6	5	30
ET_WD_BIC_1	ET_WD_BI	ET	WD	BIC	1	1	1	48.3232	0.629513	76.7629	222.35	12.4669	2.17515	37.6158	0.585389	1.00537	9.95419	4.85456	12.4049
ET_WD_BIC_1	ET_WD_BI	ET	WD	BIC	1	2	2	48.5438	0.659514	73.6053	227.581	12.6423	2.12299	37.5951	0.598999	0.993509	9.83672	4.93495	11.8946
ET_WD_BIC_1	ET_WD_BI	ET	WD	BIC	1	3	3	47.2291	0.575993	81.9959	213.859	12.1581	2.28347	37.6916	0.563384	0.984422	9.74675	4.84562	13.2505
ET_WD_BIC_1	ET_WD_BI	ET	WD	BIC	1	4	4	48.2343	0.668468	72.1564	229.841	12.7634	2.11932	37.6707	0.605248	0.970751	9.61139	5.01845	11.6605
ET_WD_BIC_1	ET_WD_BI	ET	WD	BIC	1	5	5	47.9566	0.606233	79.106	218.494	12.3391	2.22081	37.6501	0.575411	0.951567	9.42145	5.09015	12.7835
ET_WD_BIC_2	ET_WD_BI	ET	WD	BIC	2	1	6	28.8359	0.258066	111.738	170.525	9.08772	3.45882	38.6948	0.448832	0.651291	6.44843	4.47177	18.0569
ET_WD_BIC_2	ET_WD_BI	ET	WD	BIC	2	2	7	28.8165	0.2625	109.777	173.488	9.16792	3.43633	38.6833	0.456894	0.597982	5.92062	4.86714	17.74
ET_WD_BIC_2	ET_WD_BI	ET	WD	BIC	2	3	8	28.6662	0.259245	110.575	172.655	9.09961	3.44841	38.6762	0.454188	0.546497	5.41086	5.29789	17.869
ET_WD_BIC_2	ET_WD_BI	ET	WD	BIC	2	4	9	28.7245	0.252827	113.613	167.578	9.02005	3.49902	38.7522	0.440951	0.482271	4.77496	6.01564	18.3599
ET_WD_BIC_2	ET_WD_BI	ET	WD	BIC	2	5	10	28.7782	0.259343	110.966	171.937	9.10517	3.44957	38.6837	0.452368	0.467301	4.62674	6.21997	17.9321
ET_WD_BIC_3	ET_WD_BI	ET	WD	BIC	3	1	11	26.8356	0.21987	122.053	154.849	8.12649	3.58981	38.2804	0.407562	0.48358	4.78792	5.60486	19.7237
ET_WD_BIC_3	ET_WD_BI	ET	WD	BIC	3	2	12	26.8362	0.220652	121.623	155.67	8.14611	3.58677	38.2867	0.409564	0.447713	4.4328	6.05402	19.6542
ET_WD_BIC_3	ET_WD_BI	ET	WD	BIC	3	3	13	23.1884	0.187138	123.911	152.295	7.49534	3.85213	38.5419	0.401042	0.419677	4.15521	5.58057	20.0241
ET_WD_BIC_3	ET_WD_BI	ET	WD	BIC	3	4	14	23.9626	0.191114	125.384	149.631	7.56564	3.81244	38.4851	0.394255	0.12561	1.24366	19.2678	20.262
ET_WD_BIC_3	ET_WD_BI	ET	WD	BIC	3	5	15
ET_WD_BIC_4	ET_WD_BI	ET	WD	BIC	4	1	16	37.2341	0.386908	96.2351	194.25	10.6244	2.80373	38.0158	0.510806	0.838779	8.30474	4.48348	15.5516
ET_WD_BIC_4	ET_WD_BI	ET	WD	BIC	4	2	17	38.4201	0.409527	93.8157	197.537	10.8201	2.71697	37.9269	0.519989	0.8199	8.11782	4.73281	15.1606
ET_WD_BIC_4	ET_WD_BI	ET	WD	BIC	4	3	18	38.092	0.402242	94.6993	196.151	10.7439	2.74093	37.9402	0.516396	0.781996	7.74254	4.91983	15.3034
ET_WD_BIC_4	ET_WD_BI	ET	WD	BIC	4	4	19	37.9184	0.401031	94.5525	196.779	10.7695	2.75371	37.9834	0.517499	0.751426	7.43986	5.09666	15.2797
ET_WD_BIC_4	ET_WD_BI	ET	WD	BIC	4	5	20	38.4854	0.412352	93.3314	198.517	10.8597	2.71028	37.937	0.522249	0.74507	7.37693	5.217	15.0824
ET_WD_BIC_5	ET_WD_BI	ET	WD	BIC	5	1	21
ET_WD_BIC_5	ET_WD_BI	ET	WD	BIC	5	2	22
ET_WD_BIC_5	ET_WD_BI	ET	WD	BIC	5	3	23
ET_WD_BIC_5	ET_WD_BI	ET	WD	BIC	5	4	24
ET_WD_BIC_5	ET_WD_BI	ET	WD	BIC	5	5	25
ET_WD_BIC_6	ET_WD_BI	ET	WD	BIC	6	1	26
ET_WD_BIC_6	ET_WD_BI	ET	WD	BIC	6	2	27
ET_WD_BIC_6	ET_WD_BI	ET	WD	BIC	6	3	28
ET_WD_BIC_6	ET_WD_BI	ET	WD	BIC	6	4	29
ET_WD_BIC_6	ET_WD_BI	ET	WD	BIC	6	5	30
ET_WW_71_1	ET_WW_71	ET	WW	71	1	1	1
ET_WW_71_1	ET_WW_71	ET	WW	71	1	2	2
ET_WW_71_1	ET_WW_71	ET	WW	71	1	3	3
ET_WW_71_1	ET_WW_71	ET	WW	71	1	4	4
ET_WW_71_1	ET_WW_71	ET	WW	71	1	5	5
ET_WW_71_2	ET_WW_71	ET	WW	71	2	1	6
ET_WW_71_2	ET_WW_71	ET	WW	71	2	2	7
ET_WW_71_2	ET_WW_71	ET	WW	71	2	3	8
ET_WW_71_2	ET_WW_71	ET	WW	71	2	4	9
ET_WW_71_2	ET_WW_71	ET	WW	71	2	5	10
ET_WW_71_3	ET_WW_71	ET	WW	71	3	1	11	37.332	0.603971	61.8109	249.547	13.0273	2.33589	37.7892	0.657949	0.928892	9.19695	4.05917	9.98865
ET_WW_71_3	ET_WW_71	ET	WW	71	3	2	12	38.6169	0.615526	62.738	248.068	12.9184	2.28197	37.5611	0.653548	0.896796	8.87917	4.34915	10.1385
ET_WW_71_3	ET_WW_71	ET	WW	71	3	3	13	39.6886	0.659252	60.2024	251.764	13.1724	2.1993	37.5123	0.663713	0.824034	8.15875	4.86454	9.72871
ET_WW_71_3	ET_WW_71	ET	WW	71	3	4	14	42.3857	0.846889	50.0487	268.672	13.9669	1.91115	37.2756	0.707145	0.806088	7.98107	5.31078	8.08787
ET_WW_71_3	ET_WW_71	ET	WW	71	3	5	15	41.3725	0.78193	52.9108	263.995	13.7165	1.99748	37.3388	0.695137	0.592349	5.86484	7.05433	8.55038
ET_WW_71_4	ET_WW_71	ET	WW	71	4	1	16	38.2162	0.91483	41.7741	284.243	14.3409	1.84952	37.3861	0.747719	0.92709	9.17911	4.16339	6.75069
ET_WW_71_4	ET_WW_71	ET	WW	71	4	2	17	38.3938	0.972461	39.4811	287.875	14.5549	1.79268	37.3853	0.757754	0.9183	9.09208	4.22277	6.38014
ET_WW_71_4	ET_WW_71	ET	WW	71	4	3	18	38.5867	0.984509	39.1939	288.359	14.5962	1.78102	37.3831	0.758914	0.893977	8.85126	4.35946	6.33373
ET_WW_71_4	ET_WW_71	ET	WW	71	4	4	19	38.3293	0.951375	40.2883	286.417	14.4828	1.81352	37.391	0.754108	0.751054	7.43617	5.15443	6.51059
ET_WW_71_4	ET_WW_71	ET	WW	71	4	5	20	37.4836	0.859389	43.6166	281.096	14.0088	1.89635	37.2813	0.740084	0.666523	6.59923	5.67999	7.04844
ET_WW_71_5	ET_WW_71	ET	WW	71	5	1	21
ET_WW_71_5	ET_WW_71	ET	WW	71	5	2	22
ET_WW_71_5	ET_WW_71	ET	WW	71	5	3	23
ET_WW_71_5	ET_WW_71	ET	WW	71	5	4	24
ET_WW_71_5	ET_WW_71	ET	WW	71	5	5	25
ET_WW_71_6	ET_WW_71	ET	WW	71	6	1	26	31.1233	0.498673	62.4122	250.661	12.3772	2.60901	38.0303	0.659742	0.924931	9.15774	3.39857	10.0858
ET_WW_71_6	ET_WW_71	ET	WW	71	6	2	27	32.1682	0.575108	55.9342	261.454	12.926	2.41554	37.8921	0.688037	0.91625	9.07178	3.54596	9.03897
ET_WW_71_6	ET_WW_71	ET	WW	71	6	3	28	32.0895	0.567642	56.5313	260.397	12.8567	2.42887	37.8785	0.68541	0.804616	7.9665	4.02806	9.13545
ET_WW_71_6	ET_WW_71	ET	WW	71	6	4	29	30.7571	0.47184	65.1854	245.767	12.1651	2.68871	38.0977	0.647377	0.760146	7.5262	4.08667	10.534
ET_WW_71_6	ET_WW_71	ET	WW	71	6	5	30	29.9328	0.438084	68.3266	240.618	11.8568	2.79462	38.1672	0.633902	0.697989	6.91078	4.33132	11.0416
ET_WW_71_7	ET_WW_BI	ET	WW	BIC	1	1	1
ET_WW_71_7	ET_WW_BI	ET	WW	BIC	1	2	2
ET_WW_71_7	ET_WW_BI	ET	WW	BIC	1	3	3
ET_WW_71_7	ET_WW_BI	ET	WW	BIC	1	4	4
ET_WW_71_7	ET_WW_BI	ET	WW	BIC	1	5	5
ET_WW_BIC_2	ET_WW_BI	ET	WW	BIC	2	1	6	40.3124	0.77605	51.9457	266.091	13.5261	1.98216	37.1503	0.700676	1.04782	10.3744	3.88575	8.39442
ET_WW_BIC_2	ET_WW_BI	ET	WW	BIC	2	2	7	41.117	0.938306	43.8205	279.681	14.1191	1.78698	37.0322	0.736365	0.998043	9.88161	4.16096	7.08139
ET_WW_BIC_2	ET_WW_BI	ET	WW	BIC	2	3	8	41.1018	0.966127	42.5429	282.042	14.2407	1.76301	37.0545	0.742179	0.980561	9.70853	4.23358	6.87493
ET_WW_BIC_2	ET_WW_BI	ET	WW	BIC	2	4	9	41.0188	0.856988	47.8639	272.858	13.8783	1.88213	37.1237	0.718295	0.938197	9.28908	4.41581	7.73481
ET_WW_BIC_2	ET_WW_BI	ET	WW	BIC	2	5	10	40.9344	0.979977	41.7707	283.415	14.2233	1.74261	36.9838	0.745881	0.900784	8.91866	4.58974	6.75015
ET_WW_BIC_3	ET_WW_BI	ET	WW	BIC	3	1	11
ET_WW_BIC_3	ET_WW_BI	ET	WW	BIC	3	2	12
ET_WW_BIC_3	ET_WW_BI	ET	WW	BIC	3	3	13
ET_WW_BIC_3	ET_WW_BI	ET	WW	BIC	3	4	14
ET_WW_BIC_3	ET_WW_BI	ET	WW	BIC	3	5	15
ET_WW_BIC_4	ET_WW_BI	ET	WW	BIC	4	1	16	35.6273	0.819647	43.4666	282.082	13.7514	1.93191	37.1319	0.742525	1.11475	11.0371	3.22794	7.02421
ET_WW_BIC_4	ET_WW_BI	ET	WW	BIC	4	2	17	35.8348	0.713735	50.2075	270.563	13.3975	2.09914	37.345	0.711907	0.957093	9.47617	3.78158	8.11353
ET_WW_BIC_4	ET_WW_BI	ET	WW	BIC	4	3	18	35.9561	0.849268	42.3378	284.027	13.8596	1.89454	37.108	0.747437	0.865309	8.56742	4.19684	6.84178
ET_WW_BIC_4	ET_WW_BI	ET	WW	BIC	4	4	19	35.5969	0.774102	45.9847	278.073	13.5614	1.99285	37.1644	0.731388	0.856751	8.48268	4.19642	7.43113
ET_WW_BIC_4	ET_WW_BI	ET	WW	BIC	4	5	20	35.9892	0.856059	42.0405	284.443	13.8757	1.88578	37.0973	0.748718	0.814241	8.06179	4.46417	6.79375
ET_WW_BIC_7	ET_WW_BI	ET	WW	BIC	5	1	21	36.3539	0.616835	58.9361	255.291	13.1003	2.31007	37.7278	0.67195	1.7018	16.8495	2.15756	9.52408
ET_WW_BIC_7	ET_WW_BI	ET	WW	BIC	5	2	22	36.9209	0.641144	57.586	257.24	13.2224	2.25874	37.6741	0.677431	1.63955	16.2332	2.27441	9.30589
ET_WW_BIC_7	ET_WW_BI	ET	WW	BIC	5	3	23	35.8218	0.589419	60.7747	252.211	12.9516	2.3716	37.7962	0.664035	1.49227	14.775	2.42449	9.82119
ET_WW_BIC_7	ET_WW_BI	ET	WW	BIC	5	4	24	37.7274	0.676505	55.7682	260.271	13.3584	2.18489	37.5666	0.68515	1.38649	13.7276	2.74829	9.01214
ET_WW_BIC_7	ET_WW_BI	ET	WW	BIC	5	5	25	32.405	0.43849	73.9014	230.458	11.8604	2.79275	38.1654	0.607635	1.34685	13.3352	2.43004	11.9425
ET_WW_BIC_8	ET_WW_BI	ET	WW	BIC	6	1	26
ET_WW_BIC_8	ET_WW_BI	ET	WW	BIC	6	2	27
ET_WW_BIC_8	ET_WW_BI	ET	WW	BIC	6	3	28
ET_WW_BIC_8	ET_WW_BI	ET	WW	BIC	6	4	29
ET_WW_BIC_8	ET_WW_BI	ET	WW	BIC	6	5	30
